# DNA methylation and hydroxymethylation quantification using vibrational spectroscopy

**DOI:** 10.64898/2026.04.02.716174

**Authors:** Rashad Fatayer, Stephen-John Sammut, Ganapathy Senthil Murugan

## Abstract

Global quantification of DNA cytosine modifications, including 5-methylcytosine (5-mC) and 5-hydroxymethylcytosine (5-hmC), is important for understanding cancer biology, though established methods require multi-step workflows and costly instrumentation. Here we show that attenuated total reflectance Fourier transform infrared (ATR-FTIR) spectroscopy combined with regression modelling enables rapid, label-free, and non-destructive quantification of both modifications from DNA samples. Using Adenomatous Polyposis Coli (*APC*) promoter DNA standards spanning 0-100% modification, we identified modification-sensitive spectral features and observed that 5-hmC produces greater spectral changes than 5-mC. A univariate peak-ratio approach yielded strong linearity for both modifications (R^2^ = 0.97), while partial least squares regression (PLSR) improved quantification accuracy to R^2^ = 0.99 (RMSE = 2.6%) for 5-hmC and R^2^ = 0.97 (RMSE = 5.7%) for 5-mC. In composite mixtures containing all three cytosine states, 5-hmC remained highly quantifiable (R^2^ = 0.97; RMSE = 5.1%), while 5-mC accuracy decreased (R^2^ = 0.90; RMSE = 9.6%), consistent with the greater spectral distinctiveness secondary to the hydroxymethyl group. Transferability was assessed using circulating tumour DNA (ctDNA), short cell-free DNA fragments shed from tumour cells into the bloodstream, comprising multiplexed reference material spanning seven genomic regions and a polydisperse fragment-length distribution (155-220 bp). After domain adaptation between synthetic and ctDNA spectra, we obtained a quantitative methylation calibration with R^2^ = 0.98 and RMSE = 5.2% under cross-validation. These results support ATR-FTIR spectroscopy as a viable platform for global cytosine modification quantification and establish proof-of-concept applicability to ctDNA analysis.
