## Supplementary Table 1 for "DNA methylation and hydroxymethylation quantification using vibrational spectroscopy"

### Sheet: Sheet1
APC DNA
Position (bp)	Sequence
1-60	GAGGAAGGTGAAGCACTCAGTTGCCTTCTCGGGCCTCGGCGCCCCCTATGTACGCCTCCC
61-120	TGGGCTCGGGTCCGGTCGCCCCTTTGCCCGCTTCTGTACCACCCTCAGTTCTCGGGTCCT
121-180	GGAGCACCGCGGCAGCAGGAGCTGCGTCCGGCAGGAGACGAAGAGCCCGGGCGGCGCTCG
181-240	TACTTCTGGCCCACTGGGCGAGCGTCTGGCAGGTGAGTGAGGCTGCAGGCATTGACGTCT
241–300	CCTCCCGGCAAAGCTTCCTCGGCTTTGCCCCGCCGCTGCTCGGGACCCTACGGTGCTCGG
301-338	CCCGACTCTGTGGCTCTCTTCTCTCCATGTCTCACCCT
