## Supplementary Table 2 for "DNA methylation and hydroxymethylation quantification using vibrational spectroscopy"

### Sheet: DNA Mixtures
Methylation compositons
Methylation (%)	Unmethylated DNA (μL)	Methylated DNA (μL)	Total volume (μL)
0	12	0	12
20	9.6	2.4	12
40	7.2	4.8	12
60	4.8	7.2	12
80	2.4	9.6	12
100	0	12	12
Hydroxymethylation compositions
Hydroxymethylation (%)	Unmethylated DNA (μL)	Hydroxymethylated DNA (μL)	Total volume (μL)
0	12	0	12
20	9.6	2.4	12
40	7.2	4.8	12
60	4.8	7.2	12
80	2.4	9.6	12
100	0	12	12
