## Supplementary Table 3 for "DNA methylation and hydroxymethylation quantification using vibrational spectroscopy"

### Sheet: Sheet1
Tertiary & secondary mixture compositions
Category	Methylation (%)	Hydroxymethylation (%)	Methylated DNA (μL)	Hydroxymethylated DNA (μL)	Unmethylated DNA (μL)
Tertiary	20	20	2.4	2.4	7.2
Tertiary	20	40	2.4	4.8	4.8
Tertiary	40	20	4.8	2.4	4.8
Tertiary	20	60	2.4	7.2	2.4
Tertiary	60	20	7.2	2.4	2.4
Tertiary	40	40	4.8	4.8	2.4
Secondary	60	40	7.2	4.8	0
Secondary	40	60	4.8	7.2	0
Secondary	80	20	9.6	2.4	0
Secondary	20	80	2.4	9.6	0
